# An isogenic single-cell atlas of familial Parkinson’s disease mutations reveals convergent changes in dopamine neurons

**DOI:** 10.64898/2026.05.04.722458

**Authors:** Khaja Mohieddin Syed, Jesse Dunnack, Sarah Paatz, Krishna Ajjarapu, Atehsa Sahagun, Donald C. Rio, Frank Soldner, Helen S. Bateup, Dirk Hockemeyer

## Abstract

Familial Parkinson’s disease (PD) is caused by mutations in more than twenty genes that affect diverse cellular pathways, including mitochondrial quality control, lysosomal function, and vesicular trafficking. A central question is how mutations impacting these distinct pathways converge to cause the selective degeneration of dopamine neurons. Human pluripotent stem cell (hPSC)-based disease models provide a valuable system to study this; however, systematic comparison of the pathogenic effects of different mutations has been limited by genetic background variability. To address this, we generated an isogenic single-cell transcriptomic atlas of fourteen familial PD mutations comprising more than 200,000 hPSC-derived midbrain specified cells. Integrated analysis revealed mutation-specific transcriptional signatures alongside shared dysregulated genes and modules that converge on mitochondrial homeostasis, endolysosomal degradation, and iron/ferroptosis pathways. Differentially expressed genes were significantly enriched for PD GWAS-implicated genes in dopamine neurons, bridging monogenic and sporadic PD genetic risk and highlighting a shared downstream state across multiple mutations. Finally, cells with a *DNAJC6* mutation, which is associated with juvenile-onset parkinsonism, exhibited alteration of neurodevelopmental and psychiatric disorder risk genes, providing a transcriptional correlate for neurodevelopmental features observed in early-onset PD. Together, this resource enables molecular stratification of familial PD mutations and provides a foundational benchmarking data set.
