## Supplemental Table S1 for "An isogenic single-cell atlas of familial Parkinson’s disease mutations reveals convergent changes in dopamine neurons"

### Sheet: Sheet1
Genotype	Gene	Variant	Mutation type	Zygosity of Subclones	PARK locus	Condition	Onset	Parental Cell line	CellPlex multiplxed	Subclones used (n)	Subclone IDs	Biological samples (n)	Differentiation Batches (n)	Batches	GEX Libraries (n)	GEX libraries (short form)	GEX libraries (GEO naming)	Paired CMO libraries (GEO naming)	Total cells (post-QC)	Mean nCount RNA	Mean nFeature RNA	Mean % mitochondrial	Mean % ribosomal	No. of DA1 cells (n)	No. of DA2 cells (n)	No. of Early Neurons cells	No. of DAPro1 cells (n)	No. of DAPro2 cells (n)	No. of DAPro3 cells (n)	No. of ProProgen cells (n)
EWT	NA	NA	Isogenic wildtype	NA	NA	Control	NA	WIBR3 hESC	Yes	8	EWT1, EWT2, EWT3, EWT4, EWT5, EWT6, EWT7, EWT8	23	7	B1, B2, B3, B4, B5, B6, B7	12	GE1, GE2, GE3, GE27, GE28, GE29, GE42, GE44, GE49, GE51, GE54, GE55	iScore-PD_scAtlas_GEX_1, iScore-PD_scAtlas_GEX_2, iScore-PD_scAtlas_GEX_3, iScore-PD_scAtlas_GEX_27, iScore-PD_scAtlas_GEX_28, iScore-PD_scAtlas_GEX_29, iScore-PD_scAtlas_GEX_42, iScore-PD_scAtlas_GEX_44, iScore-PD_scAtlas_GEX_49, iScore-PD_scAtlas_GEX_51, iScore-PD_scAtlas_GEX_54, iScore-PD_scAtlas_GEX_55	iScore-PD_scAtlas_CMO_1, iScore-PD_scAtlas_CMO_2, iScore-PD_scAtlas_CMO_3, iScore-PD_scAtlas_CMO_27, iScore-PD_scAtlas_CMO_28, iScore-PD_scAtlas_CMO_29, iScore-PD_scAtlas_CMO_42, iScore-PD_scAtlas_CMO_44, iScore-PD_scAtlas_CMO_49, iScore-PD_scAtlas_CMO_51, iScore-PD_scAtlas_CMO_54, iScore-PD_scAtlas_CMO_55	64436	10050.1	2972.18	3.05	17.66	13361	6969	11949	10559	18562	1234	1802
ATP13A2 p.H369Tfs*27	ATP13A2	p.H369Tfs*27	frameshift	Homozygous/ Heterozygous	PARK9	PD mutation	Juvenile	WIBR3 hESC	Yes	3	ATP13A2_12.6, ATP13A2_5.6, ATP13A2_6.2	3	1	B6	1	GE52	iScore-PD_scAtlas_GEX_52	iScore-PD_scAtlas_CMO_52	9626	8610.05	2889.71	2.89	14.51	1926	1518	1337	884	3543	181	237
DJ-1 EX1-5DEL	PARK7 (DJ-1)	exon 1-5 deletion	large exonic deletion	Homozygous	PARK7	PD mutation	Early	WIBR3 hESC	Yes	3	DJ1_2860, DJ1_2872, DJ1_2876	3	1	B5	1	GE46	iScore-PD_scAtlas_GEX_46	iScore-PD_scAtlas_CMO_46	12303	14630.2	3916.75	3.41	18.24	2936	924	2813	2535	2229	365	501
DNAJC6/c.801-2 A>G/FS	DNAJC6	c.801-2 A>G/frameshift	splice-site+ frameshift	homozygous/ Compound Heterozygous	PARK19	PD mutation	Juvenile	WIBR3 hESC	Yes	3	DNAJC6_A12-2, DNAJC6_G12-2, DNAJC6_H10-1	3	1	B2	3	GE27, GE28, GE29	iScore-PD_scAtlas_GEX_27, iScore-PD_scAtlas_GEX_28, iScore-PD_scAtlas_GEX_29	iScore-PD_scAtlas_CMO_27, iScore-PD_scAtlas_CMO_28, iScore-PD_scAtlas_CMO_29	8056	12009.4	3379.76	2.75	18.61	1671	999	1250	1429	2138	217	352
FBXO7 R498X/FS	FBXO7	p.R498X/frameshift	nonsense+frameshift	Homozygous	PARK15	PD mutation	Juvenile	WIBR3 hESC	Yes	2	FBXO7_A3_1, FBXO7_A7_1	2	1	B5	1	GE45	iScore-PD_scAtlas_GEX_45	iScore-PD_scAtlas_CMO_45	15218	11409.6	3367.05	4.77	17.77	2093	1540	2152	3493	5558	133	249
GBA IVS2+1/FS Het	GBA	IVS2+1 splice (c.115+1G>A)/frameshift	splice-site	Heterozygous	GBA-PD	PD mutation	Late	WIBR3 hESC	Yes	3	GBA_10C2F, GBA_3C3I, GBA_3C4B	3	1	B7	1	GE55	iScore-PD_scAtlas_GEX_55	iScore-PD_scAtlas_CMO_55	7755	6459.34	2372.84	2.48	14.59	2838	932	948	978	1700	164	195
GBA IVS2+1 Homo	GBA	IVS2+1 splice (c.115+1G>A)	splice-site	Homozygous	GBA-PD	PD mutation	Late	WIBR3 hESC	Yes	2	GBA_E10B, GBA_G2E	2	1	B6	1	GE53	iScore-PD_scAtlas_GEX_53	iScore-PD_scAtlas_CMO_53	16005	6341.25	2341.52	2.25	17.33	624	1670	2422	2597	7682	505	505
LRRK2 G2019S	LRRK2	p.G2019S (c.6055G>A)	missense	Heterozygous	PARK8	PD mutation	Late	WIBR3 hESC	Yes	2	LRRK2_5, LRRK2_6	3	2	B2, B3	3	GE24, GE25, GE41	iScore-PD_scAtlas_GEX_24, iScore-PD_scAtlas_GEX_25, iScore-PD_scAtlas_GEX_41	iScore-PD_scAtlas_CMO_24, iScore-PD_scAtlas_CMO_25, iScore-PD_scAtlas_CMO_41	8371	10506.9	3200.77	2.6	16.45	1718	1010	1124	1169	2863	151	336
PINK1 Q129X	PINK1	p.Q129X	nonsense	Homozygous	PARK6	PD mutation	Early	WIBR3 hESC	Yes	3	PINK1_C4-1, PINK1_E2-2, PINK1_E7-1	3	1	B4	1	GE43	iScore-PD_scAtlas_GEX_43	iScore-PD_scAtlas_CMO_43	10854	17003.8	4084.4	3.37	19.12	1210	1207	1445	1914	4745	187	146
PRKN Ex3del	PRKN	exon 3 deletion	exonic deletion	Homozygous/ Heterozygous	PARK2	PD mutation	Early	WIBR3 hESC	Yes	3	PRKN_A2-2, PRKN_F2-5, PRKN_H2-2	3	1	B1	3	GE1, GE2, GE3	iScore-PD_scAtlas_GEX_1, iScore-PD_scAtlas_GEX_2, iScore-PD_scAtlas_GEX_3	iScore-PD_scAtlas_CMO_1, iScore-PD_scAtlas_CMO_2, iScore-PD_scAtlas_CMO_3	12677	7845.52	2713.41	2.89	15.42	5729	714	1990	1485	2192	166	401
SNCA A30P	SNCA	p.A30P (c.88G>C)	missense	Homozygous/ Heterozygous	PARK1	PD mutation	Late	WIBR3 hESC	Yes	3	SNCA_A2-3, SNCA_C2-1, SNCA_E1-3	3	1	B1	3	GE1, GE2, GE3	iScore-PD_scAtlas_GEX_1, iScore-PD_scAtlas_GEX_2, iScore-PD_scAtlas_GEX_3	iScore-PD_scAtlas_CMO_1, iScore-PD_scAtlas_CMO_2, iScore-PD_scAtlas_CMO_3	10943	7251.27	2638.36	3.34	13.16	5203	1028	1165	788	2430	127	202
SNCA A53T	SNCA	p.A53T (c.157G>A)	missense	Heterozygous	PARK1	PD mutation	Late	WIBR3 hESC	Yes	2	SNCA_A53T-2, SNCA_A53T_1	2	1	B2	2	GE25, GE27	iScore-PD_scAtlas_GEX_25, iScore-PD_scAtlas_GEX_27	iScore-PD_scAtlas_CMO_25, iScore-PD_scAtlas_CMO_27	5035	9152.81	2984.84	2.02	15.37	2173	622	642	363	1028	62	145
SYNJ1 R258Q/FS	SYNJ1	p.R258Q/frameshift	missense+frameshift	Homozygous/ Heterozygous	PARK20	PD mutation	Juvenile	WIBR3 hESC	Yes	2	SYNJ1_A5-1, SYNJ1_E4-1	2	1	B2	2	GE24, GE28	iScore-PD_scAtlas_GEX_24, iScore-PD_scAtlas_GEX_28	iScore-PD_scAtlas_CMO_24, iScore-PD_scAtlas_CMO_28	6348	9119.33	2927.16	2.93	15.94	1841	1222	1055	634	1186	126	284
VPS13C A444P	VPS13C	p.A444P	missense	Homozygous	PARK23	PD mutation	Early	WIBR3 hESC	Yes	2	VPS13C_A444P_C8_2, VPS13C_A444P_G3_2	2	1	B5	1	GE48	iScore-PD_scAtlas_GEX_48	iScore-PD_scAtlas_CMO_48	12423	13125.4	3570.38	3.91	18.81	2220	1306	3569	2217	2025	494	592
VPS13C W395C	VPS13C	p.W395C	missense	Homozygous	PARK23	PD mutation	Early	WIBR3 hESC	Yes	3	VPS13C_C11_3, VPS13C_C3_1, VPS13C_C6_2	3	1	B5	1	GE47	iScore-PD_scAtlas_GEX_47	iScore-PD_scAtlas_CMO_47	9924	20087.6	4546.97	3.39	17.13	2916	975	2394	1689	1487	198	265
