## Supplemental Table S2 for "An isogenic single-cell atlas of familial Parkinson’s disease mutations reveals convergent changes in dopamine neurons"

### Sheet: Sheet1
Cluster	Identity/Cell type	Top marker genes	Supporting references	Rationale for annotation
DA1	Mature post-mitotic dopamine neurons, A9/SN	STMN2, DCX, GAP43, SNAP25, SYT1, SYP, NEFL, NEFM, RBFOX3, NRXN1, TH, DDC, NR4A2, JKCNJ6, CALB1, LMX1A, TAC1	La Manno et al., 2016; PMID: 27716510 Kamath et al., 2022; PMID: 35513515 Siletti et al., 2023; PMID: 37824663 Tiklova et al., 2019; PMID: 30718509 Poulin et al., 2014; PMID: 25437550 Zetterstrom et al., 1997; PMID: 9092472	Highest expression of pan-neuronal maturity markers combined with cannonical dopamine neuron identity.
DA2	Less-mature/transcriptionally lower activity DA state representing SOX6 +ve cells	SOX6, CARTPT, LMX1B, TAC1	La Manno et al., 2016; PMID: 27716510 Kamath et al., 2022; PMID: 35513515 Tiklova et al., 2019; PMID: 30718509 Birtele et al., 2022; PMID: 36305490 Fiorenzano et al., 2021; PMID:34911939	Dopamine neuron identity markers but reduced total trasncript levels comapred to DA1. Reproducibly detected across all clones and batches in the iSCORE-PD scAtlas; passes all QC parameters despite lower gene counts comapred to other cell populations.
Early Neurons	Postmitotic early midbrain neurons in transitional state	OTX2, TLE1, WNT5A (midbrain identity/ early patterning), COL1A1, FBLN1, VCAN DDR2, DAB2 (early ECM)	La Manno et al., 2016; PMID: 27716510 Birtele et al., 2022; PMID: 36305490 Fiorenzano et al., 2021; PMID:34911939	Signature align with the early neuron-progronitor transitions supported from the La Manno et al., 2016. Further evidence of similar datasets of midbrain-orgnaoids.
DAPro1	Radial glia-like population	DLK1. SOX2, PTPRZ1 (progenitor/NSC/radial glia markers)	La Manno et al., 2016; PMID: 27716510 Fiorenzano et al., 2021; PMID:34911939 Bauer et al., 2008; PMID: 17986227 Pollen et al., 2015; PMID: 26406371	The profile indicates an intermediate progenitor, DLK1 is an imprinted midbrain DA progenitor marker, PTPRZ1 is radial-glia/NSC marker, SOX2 is the pan/NSC marker. Absence of cell-cycle genes (MKI67, TOP2A) distinguishes from ProProgen, indicating cell cycle excited and slow cycling progenitor cells.
DAPro2	Canonical floor-plate midbrain dopamine progenitor (CORIN +ve Floorplate-dopamine neuron precursor)	CORIN, SHH, FOXA2, NKX6-1, EN1	La Manno et al., 2016; PMID: 27716510 Ono et al., 2007; PMID: 17670789 Krisk et al., 2011; PMID: 22056989	Standard mDA progenitors marker expression, the cell populations that generates midbrin DA neurons.
DAPro3	Ependymo glial like progenitor cells /ciliated cells	FOXJ1, RFX3	Jacquet et al., 2009; PMID:19906869, Jerber et al., 2021; PMID: 33664506	FOXJ1 is master regualtor of ciliogenesis and is essential for ependymal cell differentiation. Note: despite DApro3 label these cells are devoid of MKI67 and TOP2A enrichment, indicating it’s a ependymal progenitors, rather than proliferating progenitors
ProProgen	Actively proliferating progenitors	MKI67, TOP2A, CENPF, UBE2C, PCNA, NES	Jerber et al., 2021; PMID: 33664506, La Manno et al., 2016; PMID: 27716510	Cell siganture dominated by G2/M regualtors, these genes are essentially absent from other clusters.
