## Supplemental Table S7 for "An isogenic single-cell atlas of familial Parkinson’s disease mutations reveals convergent changes in dopamine neurons"

### Sheet: Sheet1
Group	Module/Gene set	Genes	Realted References	PMID
1. PROTEIN QUALITY CONTROL	Proteasomal Degradation Core (29)	PSMA1,PSMA2,PSMA3,PSMA4,PSMA5,PSMA6,PSMA7,PSMB5,PSMB6,PSMB7,PSMB1,PSMB2,PSMB3,PSMB4,PSMC1,PSMC2,PSMC3,PSMC4,PSMC5,PSMC6,PSMD1,PSMD2,PSMD3,PSMD4,PSMD11,PSMD14,UCHL1,USP8,USP9X	McNaught et al., 2002; PMID; 12095645, Bukhatwa et al., 2010; PMID: 20176003, Won Um et al., 2010; PMID: 20810900, Leroy et al., 1998; PMID:9774100, Liu et al., 2002; PMID:12408865, Alexopoulou et al., 2016; PMID:27444016; Rott et al., 2011; PMID:22065755
1. PROTEIN QUALITY CONTROL	Ubiquitin Ligase Capacity (17)	PRKN,FBXO7,STUB1,SYVN1,MARCHF5,MUL1,ARIH1,NEDD4,UBR1,CUL1,SKP1,RBX1,RNF146,HUWE1,TRIM2,TRIM9,TRIM32	Kitada et al., 1998; PMID: 9560156, Fonzo et al., 2009; PMID: 19038853, Shin et al., 2005; PMID: 15845543, Tofaris et al., 2011; PMID:21953697, Omura et al., 2006; PMID: 17059562, Yun et al., 2014; PMID: 24898855, Fishman-Jacob & Youdim et al., 2023; PMID: 37644186, Tanji et al., 2010; PMID:20085810, Prajapati et al., 2020; PMID: 32918979, Balastik et al., 2008; PMID: 18687884,
1. PROTEIN QUALITY CONTROL	Endolysosomal Degradation (37)	LAMP2 ,LAMP1,HSPA8,TFEB,TFE3,BECN1,ATG5,ATG7, ATG9A,ATG12,ATG13,ATG14,ULK1,ULK2,SQSTM1, MAP1LC3A,MAP1LC3B,GABARAP,GABARAPL2, OPTN,CALCOCO2,NBR1,TAX1BP1, RAB7A,GBA,SNCA,PINK1,ATP13A2,VPS35,TMEM175, CTSD,CTSB,CTSL,GRN,NPC1,SCARB2,LRRK2.	Cuervo et al., 2004; PMID:15333840, Pankiv et al., 2007; PMID: 17580304, Pickford et al., 2008; PMID: 18497889, Valente et al., 2004; PMID: 15087508, Wong & Holzbaur 2014; PMID: 25294927, Sidransky et al., 2009; PMID: 19846850, Bono et al., 2020; PMID: 33032646, Zimprich et al., 2011; PMID: 21763483, Jinn et al., 2017; PMID:28193887, Decressac et al., 2013; PMID: 23610405,
1. PROTEIN QUALITY CONTROL	ER Stress UPR Response (18)	HSPA5,EIF2AK3,EIF2S1,EIF2A,ATF4,DDIT3,ERN1,XBP1, ATF6,DNAJC3,HSP90B1,EDEM1,HERPUD1,MANF,PDIA3, SEL1L,WFS1,PPP1R15A	Colla E. 2019; PMID: 31191239, Hoozemans et al., 2007; PMID: 17254549, Silva et al., 2005; PMID: 16135078, Sano & Reed. 2013; PMID: 23850759, Yan C et al., 2019; PMID: 31641108, Urra et al., 2020; PMID:32788208, Jantti & Harvey 2022; PMID: 32845431,
2. MITOCHONDRIA & METABOLISM	Mitochondrial Homeostasis (21)	PINK1,PRKN,PARK7,CHCHD2,HTRA2,FBXO7,RHOT1,RHOT2, VPS13C,POLG,HSPA9,OPA1,MFN1,MFN2,DNM1L, MCL1,TOMM7,TOMM20,TOMM40,TIMM23,VDAC1	Bonifati et al., 2003; PMID: 12446870, Wang et al., 2011; PMID: 22078885, Hasson et al., 2013; PMID: 24270810, Ziviani et al., 2010; PMID: 20194754, Poole et al., 2008; PMID: 18230723 Funayama et al., 2015; PMID:25662902, Lesage et al., 2016; PMID: 26942284, Chung et al., 2017; PMID:28340952, Gottschalk et al., 2015; PMID: 25745640, Geisler et al., 2010; PMID: 20098416,
2. MITOCHONDRIA & METABOLISM	Oxidative Phosphorylation (12)	COX4I1,COX5A,COX6C,NDUFA4,NDUFB8,SDHA,UQCRC2, ATP5A1,ATP5B,PGC1A,NRF1,TFAM	Schapira et al., 1989; PMID: 2566813, Betarbet et al., 2000; PMID: 11100151, Zheng et al., 2010; PMID:20926834, Ludtmann et al., 2018; PMID: 29895861, Itoh et al., 2004; PMID: 8990048, Shen et al., 2024; PMID: 38087172, Ekstrand et al., 2007; PMID: 17227870.
2. MITOCHONDRIA & METABOLISM	Lysosomal Lipid Metabolism (12)	GBA,GBA2,NPC1,NPC2,LRP1,SMPD1,UGCG, SCARB2,PLA2G6,CTSD,GALC,ARSA	Michelakakis et al., 2012; PMID: 222232122, Sardi et al., 2017; PMID: 28223512, Nakanishi et al., 2021; PMID: 33971917, Gan-Or et al., 2013; PMID: 23535491, Yu et al., 2005; PMID: 15919659, Chen et al., 2022; PMID: 36056345, Mori et al., 2019; PMID: 31548400, Machtel et al., 2023; PMID: 36572237, Qiao et al., 2008; PMID: 19021916.
2. MITOCHONDRIA & METABOLISM	Lipid Synthesis (11)	FASN,SCD,SCD5,ACSL4,ACOX1,ELOVL5,ELOVL6, SREBF1,SREBF2,DGKQ,DGAT2	Ivatt et al., 2014; PMID: 24912190, Tang et al., 2023; PMID: 36519761, Fanning et al., 35680956, Vos et al., 2017; PMID: 28137779, Wang et al, 2024; PMID: 39080336, Doll et al., 2017; PMID: 27842070, Do Van et al., 2016; PMID: 27189756
2. MITOCHONDRIA & METABOLISM	Iron Ferroptotic Homeostasis (15)	TF,TFRC,FTH1,FTL,SLC40A1,HMOX1,GPX4,ACSL4, ALOX15,LPCAT3,FSP1,GCH1, IREB2,SLC11A2,NCOA4	Salazar et al., 2008; PMID: 19011085, Ayton et al., 2016; PMID: 29263898, Song et a., 2010; PMID: 19913091, Zhao et al., 2024; PMID: 38744191, Mancias et al., 2014; PMID: 24695223, Muhoberac et al., 2019; PMID: 31920471, Koziorowski et al., 2007; PMID: 17275395, Dexter et al., 1990; PMID: 2355217, Dexter et al., 1989, PMID: 2723638, Dixon et al., 2015; PMID: 25965523, Cui et al., 2023; PMID: 3716…
2. MITOCHONDRIA & METABOLISM	NRF2 Antioxidant Defense (16)	NFE2L2,KEAP1,GCLC,GCLM,GSR,GSS,NQO1,HMOX1, SOD1,SOD2,CAT,PRDX1,PRDX3,HSPB1,TXN,TXNRD1	Ramsey et al., 2007; PMID: 17204939, Otter et al., 2010; PMID: 20196834, Burton et al., 2006; PMID: 16959318, Chen et al., 2009; PMID:19196989, van Muiswinkel et al., 2004; PMID: 15312971,Schipper et al., 1998; PMID: 9514830, Liu et al., 2013; PMID: 25206649, Meng et al., 2024; PMID: 39239519, Jakubowska et al., 2025; PMID: 41109135, Saggu et al., 1989; PMID: 2760616, Klivenyi et al., 1998; PMID:…
3. CILIA & TRAFFICKING	Ciliogenesis Core (17)	CEP83,CEP164,CEP290,ODF2,TTBK2,IFT88,IFT140,IFT172, BBS1,BBS2,BBS4,BBS5,BBS7,TTC8,BBS9,PCM1,ARL13B	Dhekne et al., 2018; PMID:30398148, Khan et al., 2021; PMID: 34658337, Schmidt et al., 2022; PMID: 35974013, Bae et al., 2019; PMID:31844040, Mustafa et al., 2021; PMID: 34439532, Khan et al., 2024; PMID:39088390
3. CILIA & TRAFFICKING	Rab GTPase Trafficking (12)	RAB1A,RAB8A,RAB10,RAB7L1,RAB29,RAB32,RAB39B, RILPL1,RILPL2,GBF1,TMED9,LRRK2	Steger et al., 2016; PMID: 26824392, Ordonez et al., 2019; PMID: 31428781, Liu et al., 2018; PMID: 29177506, MacLeod et al., 2013; PMID:23395371, Waschbusch et al., 2014; PMID: 25360523, Wilson et al., 2014; PMID:25434005, Ronzier et al., 2025; PMID: 40203033, Purlyte et al., 2018; PMID: 29212815,
3. CILIA & TRAFFICKING	Retromer Complex Integrity (11)	VPS35,VPS26A,VPS26B,VPS29,SNX1,SNX2,SNX3,SNX27, DNAJC13,WASHC1,WASHC2C	Seaman et al., 2012; PMID: Williams et al., 2017; PMID: 28222538, Zimprich et al., 2011; PMID:21763483, Shannon et al., 2014; PMID: 24684791, Rojas et al., 2007; PMID: 17101778, Harterink et al., 2011; PMID: 21725319, Steinberg et al., 2013; PMID: 23563491, Yoshida et al., 2018; PMID: 29309590, Harbour et al., 2010; PMID: 20923837, Harbour et al., 2012; PMID: 22070227
3. CILIA & TRAFFICKING	Axonal Transport Machinery (9)	KIF5A,KIF5B,KIF5C,KIF1A,DCTN1,DYNC1H1,TRAK1,TRAK2,MAPT	Chu et al., 2012; PMID: 22719003, Volpicelli-Daley et al., 2014; PMID: 2529402, Prots et al., 2018; PMID: 29991596, Homayoun et al., 2025; PMID:40543705, Li et al., 2016; PMID: 26877087, Farrer et al., 2009; PMID: 19136952, Araki et al., 2014; PMID:24676999, Wang et al., 2011; PMID:22078885, Fenton et al., 2021; PMID:34321481, Zabetian et al., 2007; PMID:17514749
4. SYNAPSE	Synaptic Vesicle Cycle (14)	VAMP2,SNAP25,STX1A,STX1B,SYT1,SYT11,SYNJ1, SH3GL2,DNAJC6,RIMS1,SV2C,SV2A,RAB3A,SYN1	Burre et al., 2010; PMID: 20798282, Krebs et al., 2013; PMID: 23804563, Koroglu et al., 2013; PMID: 23211418, Wang et al., 2018; PMID: 29311685, Decet et al., 2024; PMID: 37067454, Dunn et al., 2017; PMID: 28246328,
4. SYNAPSE	Neurotrophic Support (9)	BDNF,GDNF,NGF,NTRK2,RET,GFRA1,GFRA2,CDNF,MANF	Howells et al., 2000; PMID: 11031089, Kang et al., 2017; PMID: 28923922, Baydyuk et al., 2010; PMID: 21192928, Schober et al., 2007; PMID: 17141511, Meka et al., 2015; PMID: 25822020, Carrier-Ruiz et al., 2025; PMID: 40906727, Voutilainen et al., 2010; PMID: 21185834, Voutilainen et al., 2009; PMID:19641128, Marco et al., 2002; PMID: 12210101, Bondarenko & Saarma et al., 2021; PMID: 34149364
5. INFLAMMATION & SENESCENCE	Neuronal MHC I Presentation (10)	HLA-A,HLA-B,HLA-C,B2M,TAP1,TAP2,NLRC5,PSMB8,PSMB9,PSMB10	Cebrian et al., 2014; PMID:24736453, Sulzer et al., 2017; PMID: 28636593, Liu et al., 2023; PMID: 37072793, Nguyen et al., 2023; PMID: 37562243,
5. INFLAMMATION & SENESCENCE	cGAS STING (14)	CGAS,STING1,IRF3,IRF7,TBK1,STAT1,STAT2, ISG15,MX1,MX2,OAS1,OAS2,IFIT1,IFIT3	Hinkle et al., 2022; PMID: 35394877, Main et al., 2017; PMID: 28029694, Quan et al., 2024; PMID: 38566100, Zhou et al., 2025; PMID: 39359093,
5. INFLAMMATION & SENESCENCE	Senescent/SASP (12)	CDKN1A,CDKN2A,CDKN2B,LMNB1,HMGB1,IGFBP7,MMP3,CXCL10,IL6,IL1B,SATB1,GLB1	Chinta et al., 2018; PMID: 29386135, Verma et al., 2021; PMID: 34359864, Muwanigwa et al., 2024; PMID: 38307302, Riessland et al., 2019; PMID:31543366, Pons-Espinal et al., 2024; PMID; 38329129, Koprich et al., 2008; PMID: 18304357, Chung et al., 2013; PMID: 23853428, Santoro et al., 2016; PMID: 26921471, Tousi et al., 2012; PMID:22178859,
5. INFLAMMATION & SENESCENCE	NFkB Signaling (11)	RELA,NFKB1,NFKB2,NFKBIA,NFKBIB,BCL2L1,XIAP,SOD2,GADD45B,TNFAIP3,BIRC3	Hunot et al., 1997; PMID: 9207126, Flood et al., 2011; PMID: 21603248, Ghosh et al., 2007; PMID: 18000063, Ma et al., 2023; PMID: 37019273, Mouton-Liger et al., 2018; PMID: 29665074, Tsang et al., 2009; PMID: 19273858, Hartmann et al., 2002; PMID: 12079401
6. RNA METABOLISM & STRESS GRANULES	Stress Granule Core (8)	G3BP1,G3BP2,TIA1,TIAL1,CAPRIN1,USP10,PABPC1,EIF4G1	Chartier-Harlin et al., 2011; PMID: 21907011, Dhungel et al., 2015; PMID: 25533483, Anisimov et al., 2019; PMID: 31501480, Kedersha et al., 2020; PMID: 31851327, Sango et al., 2021; PMID: 34838592, Yuan et al., 2025; PMID: 40355949, Hallacli et al., 2022; PMID: 35688132, Wolozin & Ivanov 2019; PMID: 31582840
6. RNA METABOLISM & STRESS GRANULES	RNA Binding Proteins (10)	TARDBP,FUS,HNRNPA1,HNRNPA2B1,HNRNPK,MATR3,EWSR1,TAF15,ATXN2,ANXA11	Lu et al., 2014; PMID: 24631951, Rayaprolu et al., 2013; PMID: 23231971, Casse et al., 2023; PMID: 37070044, Cookson et al., 2017; PMID: 27659605, Agin-Liebes et al., 2024; PMID: 37218402 Wang et al., 2025; PMID: 41310328.
6. RNA METABOLISM & STRESS GRANULES	Splicing Regulation (10)	SRSF1,SRSF2,SRSF3,SF3B1,U2AF1,U2AF2,PRPF8,PRPF31,SNRNP70,HNRNPC	Cho et al., 2023; PMID:36915530, Tan et al., 2005; PMID:16086186, Congnata et al., 2015; PMID: 25980689, Nikom & Zheng 2023; PMID: 37336982, Shehadeh et al., 2010; PMID: 20161708
7. PD Genetics	Familial PD Genes (24)	SNCA,LRRK2,VPS35,PRKN,PINK1,PARK7,ATP13A2,FBXO7,PLA2G6,SYNJ1,DNAJC6,VPS13C, RAB39B,GBA,CHCHD2,GCH1,UCHL1,DNAJC13,EIF4G1,GIGYF2,HTRA2,LRP10,TMEM230,UQCRC1	Lim & Klien et al., 2024; PMID: 38552119, Coukos & Krainc et al., 2024; PMID: 38600347, Lange et al., 2025; PMID: 40672488, Ye et al., 2024; PMID: 36100231, Morris et al., 2004; PMID: 20301402, Pitz et al., 2024; PMID:38191580, Hong et al., 2026; PMID: 41988218
7. PD Genetics	PD GWAS Associated genes (42)	TMEM175,SCARB2, RAB29, RAB7A, SH3GL2,GAK, GALC, CTSB, CTSD, BAG3, VPS13C, INPP5F,WDR41, ATP6V0A1,RIMS1, SYT4, STX1B, VAMP4, SV2C, SYT11, NSF, DNM3, PTPRH, DLG2, MAPT, KANSL1, CRHR1, SPPL2C,BST1, CD38, MCCC1, DGKQ, HIP1R, ACMSD, SIPA1L2, ALAS1, FYN, ITPKB, UBTF, TRIM40, STX4, EGLN1	Jinn et al., 2017; PMID:28193887, Michelakakis et al., 2012; PMID: 22223122, Cullen et al., 2009; PMID:19203374, Sevlever et al., 2008; PMID: 18702517, Balta et al., 2025; PMID" 40883786, Beilina et al., 2014; PMID: 24510904, Dumitriu et al., 2011; PMID:21258085, Dunn et al., 2017; PMID: 28246328,
