## Supplemental Table S9 for "An isogenic single-cell atlas of familial Parkinson’s disease mutations reveals convergent changes in dopamine neurons"

### Sheet: Consistency Rankings
Full per-TF consistency rankings — all qualifying TFs (n_celltypes≥2, total_hits≥10), ranked by rank_score.
Transcription Factor (TF)	no. of cell types (n)	Total hits	Mean consistency	Mean effect	rank score	rank
ETS1	3	24	0.590152	1.4986	88.44	1
THAP11	3	19	0.696429	1.35732	75.6221	2
MYC	3	24	0.620455	1.11396	69.1162	3
E2F4	3	22	0.700216	1.06037	68.309	4
MXI1	3	22	0.658333	1.05171	63.6987	5
NR2C2	2	18	0.668651	1.63228	62.2113	6
ZNF384	3	23	0.640152	0.978608	60.1399	7
CREB3	3	19	0.696429	1.05433	58.7411	8
AR	3	22	0.658333	0.935587	56.6654	9
TFDP1	3	22	0.691667	0.868612	55.2727	10
FOXP1	3	19	0.696429	0.948708	52.8566	11
TCF7L1	2	11	0.733333	1.90132	50.1948	12
TEAD1	3	22	0.669913	0.801542	49.4007	13
E2F1	2	20	0.726852	1.07765	49.3476	14
FOXK2	3	21	0.660317	0.834309	48.48	15
RXRB	3	13	0.85	0.994754	47.3503	16
SMAD5	3	20	0.646429	0.868856	47.1789	17
ZNF639	2	19	0.645503	1.2172	47.1424	18
ATF3	3	21	0.660317	0.790775	45.9503	19
ZFX	2	20	0.652778	1.11008	45.652	20
EHF	3	17	0.875	0.721288	45.4411	21
KDM5B	3	17	0.813492	0.771584	45.1928	22
ELF5	3	13	0.85	0.911924	43.4076	23
TEAD2	3	15	0.727778	0.914474	42.5942	24
NCOA2	3	19	0.630556	0.837899	42.2674	25
ZNF217	2	14	0.746032	1.2367	41.5179	26
SNAPC4	3	16	0.771429	0.787655	41.3182	27
SOX2	3	17	0.710317	0.806298	41.2364	28
ETV1	3	15	0.738889	0.863215	40.8205	29
ELK1	2	18	0.668651	1.06878	40.7347	30
NRF1	3	18	0.680556	0.780894	40.3896	31
ZBTB33	2	21	0.597222	1.01268	39.9163	32
HIF1A	2	19	0.645503	1.00426	38.895	33
FOS	3	17	0.765873	0.702417	38.7333	34
SIX5	3	14	0.777778	0.812753	37.9285	35
ZHX2	3	18	0.736111	0.665386	37.2247	36
FOXO1	3	15	0.794444	0.730663	37.1502	37
MAFB	3	20	0.646429	0.682054	37.0355	38
KMT2A	2	16	0.738095	0.977376	36.7912	39
SREBF1	2	19	0.791667	0.766081	36.3889	40
NCOA1	2	16	0.809524	0.853219	35.2257	41
FOXA1	2	15	0.761905	0.960253	35.1178	42
GATA3	2	17	0.698413	0.898977	33.9043	43
BCL6	3	15	0.738095	0.706251	33.362	44
NR1H3	3	15	0.690476	0.740209	32.7102	45
ELF1	3	20	0.646429	0.600248	32.5935	46
SOX11	3	18	0.680556	0.629278	32.5477	47
STAT1	3	18	0.72619	0.589603	32.5405	48
PBX3	2	17	0.698413	0.85255	32.1533	49
FOXP2	2	19	0.645503	0.829289	32.1185	50
ZNF740	2	17	0.698413	0.84051	31.6992	51
ETS2	2	12	0.8125	0.992528	31.4507	52
NCOA3	2	13	0.771429	0.961226	31.1437	53
NR5A2	2	12	0.877778	0.89647	30.6891	54
DUX4	3	19	0.630556	0.606617	30.6005	55
STAT5B	2	14	0.808333	0.837601	30.4677	56
KLF13	2	14	0.711111	0.949567	30.3861	57
REST	2	14	0.838095	0.799774	30.1629	58
KLF6	2	23	0.626984	0.665141	30.0264	59
MYB	2	11	0.8	1.03895	29.9218	60
HMBOX1	2	14	0.793651	0.833635	29.7727	61
BACH1	2	15	0.761905	0.808508	29.5683	62
ELK4	2	19	0.654762	0.744538	29.2497	63
SP4	3	12	0.75	0.74636	29.1081	64
ARID2	2	18	0.642857	0.781885	28.6505	65
MEIS1	2	15	0.655556	0.9067	28.5308	66
CREM	2	13	0.833333	0.809001	28.315	67
MITF	2	19	0.607143	0.771702	28.112	68
GFI1B	2	16	0.738095	0.744582	28.0282	69
GLI1	2	13	0.833333	0.799516	27.9831	70
FOXO4	2	17	0.698413	0.741965	27.9827	71
RARB	2	15	0.84127	0.672579	27.1594	72
HBP1	2	22	0.604762	0.648797	27.0734	73
THAP1	2	11	0.85	0.88449	27.0654	74
ATF4	2	20	0.589947	0.708818	26.3444	75
VDR	2	14	0.710317	0.821518	26.2592	76
TP53	2	18	0.62963	0.729514	26.1815	77
SP1	2	16	0.671429	0.759507	26.0077	78
CEBPG	2	13	0.771429	0.802635	26.0054	79
ZHX1	2	17	0.698413	0.682137	25.7263	80
MNT	2	14	0.711111	0.800218	25.607	81
TCF12	2	22	0.604762	0.612061	25.5404	82
GABPA	2	18	0.668651	0.667854	25.454	83
ZKSCAN1	2	11	0.944444	0.748232	25.4399	84
MEF2C	2	13	0.771429	0.778906	25.2365	85
EGR1	2	19	0.560185	0.746626	25.0949	86
XBP1	2	13	0.755556	0.790444	25.0834	87
GATA2	2	17	0.652778	0.708226	24.965	88
NFKB2	2	16	0.697222	0.701874	24.9575	89
CEBPA	2	17	0.650794	0.709592	24.9371	90
RFX2	2	12	0.866667	0.736117	24.8807	91
FOSL1	2	18	0.62963	0.684444	24.5639	92
CTCF	2	12	0.822222	0.765252	24.5391	93
SNAI2	2	11	0.933333	0.728921	24.4918	94
ASCL1	2	15	0.793651	0.638494	24.3236	95
ATF6	2	13	0.688889	0.839499	24.2895	96
RARA	2	15	0.679365	0.73411	23.939	97
KLF3	2	12	0.805556	0.760767	23.9008	98
RFX5	2	14	0.755556	0.702337	23.8795	99
ZNF592	2	12	0.822222	0.733774	23.5297	100
FOXJ2	2	16	0.68254	0.669409	23.3018	101
PROX1	2	15	0.746032	0.648486	23.222	102
MEIS2	2	21	0.565476	0.622112	23.2181	103
FOSL2	2	16	0.68254	0.665165	23.1541	104
HOXB7	2	12	0.805556	0.733927	23.0575	105
SATB1	2	13	0.75	0.729907	22.9921	106
HSF1	2	14	0.72381	0.698807	22.7612	107
NR4A1	2	11	0.8	0.774763	22.3132	108
USF2	2	12	0.738889	0.760504	21.9152	109
ZBTB11	2	20	0.589947	0.577437	21.4614	110
CEBPE	2	15	0.660317	0.676431	21.4396	111
SOX9	2	10	0.933333	0.696023	21.4375	112
ARNT	2	19	0.565476	0.621087	21.0726	113
MEF2A	2	20	0.638889	0.521855	21.0047	114
SMAD1	2	15	0.641667	0.679639	20.9329	115
ESR2	2	10	0.833333	0.756264	20.7973	116
TFAP4	2	15	0.768519	0.562629	20.7548	117
TP73	2	14	0.711111	0.64467	20.6294	118
ZBTB7A	2	13	0.755556	0.646589	20.5184	119
ZEB1	2	14	0.711111	0.640698	20.5023	120
ATF1	2	15	0.626984	0.680381	20.4762	121
HNF1B	2	13	0.75	0.641595	20.2102	122
CUX1	2	15	0.666667	0.63032	20.1703	123
JUNB	2	15	0.666667	0.62403	19.969	124
TGIF2	2	10	0.833333	0.718592	19.7613	125
SRF	2	19	0.574074	0.570228	19.6412	126
NR1H2	2	14	0.644444	0.675992	19.6038	127
MAFF	2	14	0.644444	0.66102	19.1696	128
TCF7L2	2	19	0.588889	0.534439	18.8835	129
HINFP	2	16	0.642857	0.573679	18.8085	130
KLF4	2	11	0.8	0.652087	18.7801	131
NFE2L2	2	13	0.622222	0.716794	18.7322	132
NFE2L1	2	13	0.694444	0.640476	18.6805	133
ZNF644	2	11	0.8	0.646925	18.6315	134
MAFK	2	16	0.634921	0.574202	18.5932	135
MEF2B	2	12	0.755556	0.622192	18.3339	136
BHLHE40	2	11	0.722222	0.702661	18.2692	137
GATA6	2	10	0.833333	0.659328	18.1315	138
SP2	2	11	0.805556	0.622925	18.0648	139
PRDM1	2	13	0.711111	0.592639	17.7002	140
AHR	2	15	0.579365	0.634138	17.6351	141
BMAL1	2	10	0.708333	0.748796	17.5031	142
ELF3	2	12	0.694444	0.626646	16.9717	143
YY1	2	12	0.722222	0.600417	16.9117	144
GATA1	2	17	0.626984	0.498497	16.8777	145
PKNOX1	2	12	0.672222	0.630794	16.5373	146
NFYB	2	10	0.783333	0.629338	16.2684	147
MAZ	2	14	0.611111	0.590624	16.2422	148
PGR	2	16	0.595238	0.5183	15.7341	149
ZNF143	2	16	0.597222	0.509876	15.53	150
SMAD4	2	17	0.575	0.482258	14.9741	151
CDX2	2	11	0.722222	0.552366	14.3615	152
POU5F1	2	14	0.625	0.506957	14.2582	153
RELB	2	15	0.654762	0.434169	13.6453	154
NR2F2	2	16	0.62381	0.420105	13.3653	155
PPARG	2	12	0.633333	0.512917	12.669	156
PBX2	2	12	0.638889	0.492786	12.2786	157
ZNF584	2	12	0.633333	0.483535	11.9433	158
CLOCK	2	14	0.638889	0.40053	11.5152	159
