## Supplemental Table S11 for "An isogenic single-cell atlas of familial Parkinson’s disease mutations reveals convergent changes in dopamine neurons"

### Sheet: Sheet1
symbol	globalScore	gwasCredibleSets
LRRK2	0.879865	0.891693
SNCA	0.871549	0.912418
GBA1	0.767122	0.657055
VPS13C	0.740868	0.262083
MAPT	0.712022	0.551318
DNAJC13	0.605896	0.0598665
ITPKB	0.590511	0.827185
TMEM175	0.574714	0.850114
BST1	0.57088	0.898531
ATP6V1B2	0.522617	0.0308501
RIT2	0.519218	0.83329
GPNMB	0.516774	0.80771
TGFBR2	0.513217	0.337155
HIP1R	0.507746	0.82469
SH3GL2	0.503157	0.812838
GAK	0.502972	0.674559
STK39	0.500293	0.804349
RAB7A	0.497547	0.285824
CTSB	0.493082	0.767477
KAT8	0.491467	0.178041
FYN	0.479484	0.738931
IGSF9B	0.476843	0.783763
FAM47E	0.472811	0.774021
MCCC1	0.470917	0.75581
DHX15	0.459942	0.0568674
CD38	0.459724	0.735758
SIPA1L2	0.454045	0.738965
NRIP1	0.445808	0.0448874
NUCKS1	0.441198	0.706141
SLC2A13	0.440974	0.718572
ACMSD	0.437303	0.701181
FLG	0.436958	0.717242
HRNR	0.43451	0.714127
RAB29	0.432342	0.695307
PANK1	0.429478	0.108886
SLC45A3	0.42851	0.703955
TMEM163	0.424614	0.688499
SEC23IP	0.423087	0.694198
BAG3	0.422032	0.66611
APOE	0.411042	0.58851
NDUFAF2	0.405152	0.635541
KLHL7	0.390416	0.638937
COMMD1	0.379639	0.620222
IDUA	0.37407	0.593598
CCDC62	0.371278	0.599241
GCH1	0.371109	0.568173
MAP4K4	0.370772	0.609284
PEX13	0.364483	0.495132
MMRN1	0.361978	0.587164
FCGR2A	0.360387	0.559631
TOX3	0.359447	0.583307
GALC	0.358801	0.534671
KANSL1	0.35668	0.572627
INPP5F	0.353997	0.56178
GPR65	0.348674	0.572022
NEK1	0.345833	0.130055
NFIB	0.343303	0.0658351
NDUFS6	0.338593	0.0355444
PKP2	0.337096	0.554497
ADCY1	0.3365	0.545281
CNTN1	0.329411	0.5101
LRRC4C	0.329041	0.541248
ETAA1	0.329041	0.541248
WNT3	0.326966	0.516836
USP34	0.322476	0.530449
PLPPR1	0.320155	0.512027
CEP83	0.318037	0.523146
BCL9	0.31771	0.522609
MRPL36	0.315601	0.0476023
SH3RF1	0.315218	0.517445
PLPP4	0.314924	0.515899
TPD52	0.314722	0.517694
RNF141	0.313045	0.514936
SMYD3	0.312754	0.514457
CCSER1	0.312674	0.511893
NOD2	0.31215	0.483286
PNOC	0.309918	0.499348
CRHR1	0.309852	0.500896
ZNF608	0.309553	0.509191
CAMK2D	0.308679	0.506357
PPARG	0.308484	0.467303
CARS2	0.304286	0.469611
DNMBP	0.304012	0.500077
SYT17	0.303879	0.499857
SLAMF1	0.30311	0.497985
KLF4	0.303088	0.47867
NUP54	0.301496	0.495938
HSPH1	0.301433	0.492384
CCDC85A	0.301207	0.495463
ARID5B	0.301196	0.495445
DYRK1A	0.30046	0.479335
KLF12	0.30031	0.493987
GALNT7	0.299968	0.493425
TECTA	0.299336	0.492384
CPM	0.299336	0.492384
DLG2	0.299255	0.479712
WWTR1	0.298625	0.489361
LZTS1	0.297837	0.489919
ANO2	0.29782	0.489892
F2RL2	0.297729	0.489741
PM20D1	0.297706	0.480427
PLEKHH1	0.296502	0.487723
P4HA1	0.296244	0.48633
GRID2IP	0.295298	0.485742
DGKQ	0.294507	0.478098
QKI	0.294286	0.449716
PIK3CA	0.293885	0.444803
PCDH17	0.291996	0.480311
CLCN3	0.290238	0.477419
MUC19	0.287527	0.465141
SH3RF3	0.286741	0.471667
CNTLN	0.285663	0.469894
CNOT1	0.283754	0.465234
MYO10	0.283256	0.465934
ASXL3	0.28274	0.465086
MCMBP	0.281678	0.462123
IRS2	0.281368	0.443604
MECOM	0.279618	0.457089
ERCC8	0.278377	0.455874
LCORL	0.276036	0.454058
ELOVL7	0.273758	0.438081
PDS5A	0.273439	0.449787
GFOD1	0.273439	0.449787
UBAP2	0.273183	0.447846
CTNNA2	0.27184	0.447157
MAP3K5	0.27168	0.433743
PCED1B	0.26849	0.441646
VAMP4	0.267129	0.429833
MED13	0.266041	0.435338
LRP1B	0.265436	0.436623
PTPRK	0.263329	0.433157
NSF	0.262025	0.416295
KIAA0825	0.261918	0.430835
NUP42	0.26021	0.426507
ITGA2B	0.260192	0.372269
RBMS3	0.259232	0.420005
SV2C	0.257385	0.383104
GOLGA8J	0.256017	0.421129
COX20	0.254645	0.418872
CISD1	0.254141	0.407197
ITGA8	0.253471	0.399666
DSCAM	0.250573	0.411566
SPATA6	0.250281	0.411693
LRRTM4	0.250204	0.411566
CDH8	0.250204	0.411566
AGBL4	0.250204	0.411566
SMIM15	0.249384	0.409001
ALG10	0.248494	0.408753
ODC1	0.247839	0.406469
MTX1	0.247521	0.031536
ACAN	0.247428	0.405253
LDLRAD4	0.24553	0.403878
SPPL2C	0.244266	0.399572
MAP7	0.243897	0.106131
STH	0.243086	0.393462
RIMS1	0.242901	0.395843
ETV1	0.23987	0.393959
HEATR6	0.239369	0.393744
FASN	0.239265	0.390014
SLC18B1	0.234869	0.386341
CTF1	0.233691	0.377944
IFT122	0.232565	0.38088
PPP2R3A	0.232533	0.382499
FIGLA	0.229439	0.377409
ITPA	0.228706	0.376203
IQGAP2	0.228086	0.375185
AZI2	0.22776	0.374648
SPPL2B	0.227456	0.363205
PRICKLE1	0.226037	0.371813
C8orf58	0.221787	0.364823
PLPPR4	0.221088	0.360867
FGF14	0.220645	0.324828
FGF20	0.219919	0.288794
PPARGC1A	0.218317	0.303429
TMEM108	0.216909	0.347224
ARID3B	0.216209	0.355647
SLC50A1	0.215893	0.355127
BCL7C	0.21365	0.351437
MGAM2	0.213221	0.350732
ANKRD55	0.212914	0.350227
SCLT1	0.212319	0.349248
P2RX5	0.209089	0.339166
TMEM229B	0.209077	0.335708
FBRSL1	0.208769	0.343409
CCAR2	0.206101	0.337501
ASCC3	0.205676	0.338322
LMO4	0.201771	0.331898
IRX2	0.201295	0.305581
GADL1	0.201139	0.330858
SNX18	0.197939	0.325595
UBQLN4	0.197574	0.324994
ZBTB7B	0.197566	0.324981
RGMA	0.195557	0.315897
LRRC37A2	0.194028	0.318335
FAM171A1	0.192659	0.315162
USP25	0.19248	0.311144
SLC41A1	0.191106	0.296682
JADE1	0.190878	0.31398
EPPK1	0.189853	0.312294
LRATD1	0.189559	0.31181
MUC12	0.1895	0.311713
RCN1	0.188766	0.310506
MGME1	0.188031	0.308081
MED12L	0.187384	0.307624
PARP9	0.185659	0.305395
RPN1	0.184767	0.299977
KTN1	0.184564	0.269538
GOT2	0.184499	0.299188
DCUN1D1	0.184414	0.303347
MPDZ	0.18224	0.299771
OBI1	0.178188	0.293105
GORAB	0.177913	0.292653
PRSS53	0.177382	0.286308
SGIP1	0.177083	0.286477
PIRT	0.176496	0.290322
OR3A2	0.175077	0.287988
IRX4	0.172997	0.283959
MICU3	0.171737	0.277027
USP6NL	0.170684	0.279015
PRR16	0.168499	0.277168
SLC38A2	0.166286	0.271324
FOXA1	0.164327	0.248689
CDH7	0.161577	0.265781
PDZRN4	0.159315	0.26206
ARL17B	0.156053	0.255176
AMIGO2	0.155809	0.255692
ROBO2	0.155079	0.252582
CNTNAP5	0.154748	0.252582
KPNA1	0.151405	0.247529
SLC25A44	0.149479	0.242841
KCNMB3	0.148719	0.244632
TTC6	0.146394	0.240808
CDC42BPB	0.143847	0.236618
HAPSTR1	0.143412	0.235901
ZNF285	0.142704	0.234737
PDLIM2	0.141822	0.231766
LZTS3	0.141717	0.231441
RAB25	0.140772	0.230496
C2CD4A	0.132839	0.218509
HACE1	0.132818	0.207555
TRPV3	0.132376	0.216532
TOMM40	0.12926	0.187172
SPATA19	0.125609	0.206617
ZIC1	0.125557	0.203873
SYT10	0.124766	0.177266
B3GNT2	0.124166	0.203184
P2RY12	0.122329	0.195483
TMED5	0.120626	0.19842
DDRGK1	0.118178	0.18975
SCRIB	0.115693	0.189242
MCM2	0.115397	0.18982
FCGR2B	0.113025	0.152841
ARAP3	0.112982	0.185847
SATB1	0.111418	0.171412
ACTR3	0.11094	0.180571
C4orf33	0.110755	0.182183
TEKT4	0.11013	0.181155
S1PR1	0.109912	0.170262
TMEM238L	0.107776	0.177284
IPMK	0.10719	0.176319
OGFRL1	0.106996	0.176001
LRRC37A	0.105783	0.168699
ZCWPW2	0.105546	0.173616
KIF20B	0.103127	0.169636
EPHB1	0.10081	0.160248
ANTXR2	0.100499	0.165313
PDE4B	0.100278	0.130577
CERS6	0.0998702	0.160935
BCL2L1	0.0994141	0.157283
UAP1	0.0984466	0.161937
GOLGA6C	0.0948847	0.156078
BCKDK	0.0909273	0.0520909
SYT4	0.0909176	0.142828
SNX5	0.0869028	0.0688571
GJA5	0.0867442	0.142688
SERTM1	0.0867183	0.142645
CYLD	0.085858	0.135919
ZIC4	0.0852753	0.140271
RORA	0.0836157	0.0465408
GRIK2	0.0833677	0.0608386
MYLK2	0.0831057	0.135183
SNX20	0.0822746	0.135335
PEX7	0.0815565	0.134154
TPRA1	0.0813644	0.133838
CPLX1	0.081247	0.0374208
WT1	0.0806356	0.128992
HSD3B7	0.0778383	0.117116
ARHGEF2	0.0769158	0.124158
STBD1	0.0767802	0.125386
MIPOL1	0.0745109	0.122565
LAMP3	0.0741747	0.110867
SCARB2	0.0700088	0.0484086
DNM1L	0.0695142	0.0677023
IP6K2	0.0693077	0.108155
BRIP1	0.0690886	0.11015
PUS10	0.0688281	0.113217
GPRIN3	0.0678391	0.107411
TMEM150B	0.0665106	0.109405
POU4F1	0.0652808	0.107382
BANF2	0.0645743	0.10622
B3GALT1	0.0640375	0.101081
YARS2	0.0639002	0.105111
FBXL5	0.0634153	0.104313
PLEKHM1	0.0631283	0.0838372
SHISA6	0.0630713	0.103747
IL1R2	0.0629075	0.055104
DPM3	0.0603738	0.0977906
SLC5A9	0.0600147	0.0987196
BNC2	0.0597015	0.0982045
NPHP3	0.0593141	0.0702136
CYSRT1	0.0580375	0.0954673
RNF208	0.0580375	0.0954673
STX4	0.0577097	0.0869607
TNFRSF19	0.0573418	0.094323
RNF224	0.0565661	0.093047
ARB2A	0.0554466	0.0912054
CCDC18	0.0547505	0.0900604
WNT9B	0.0539523	0.0887474
ANK2	0.0534802	0.0849016
VKORC1	0.053417	0.0411224
HSPB3	0.0528001	0.0806986
MTMR7	0.052283	0.0860015
BIN3	0.0517364	0.0738009
TIAL1	0.0513523	0.0460756
INTS2	0.050385	0.0828795
CCNA1	0.05025	0.0826575
MIER1	0.050225	0.0355187
MTF2	0.0499759	0.0822066
CCT4	0.0491585	0.0808619
CD9	0.049119	0.0367882
CNOT7	0.0486269	0.0799875
LAMTOR2	0.0485769	0.0783855
FASTKD5	0.0477193	0.0784946
UBOX5	0.0477193	0.0784946
METTL13	0.0475425	0.0782038
VPS37A	0.0475035	0.0781396
STX1B	0.0470072	0.0668789
NTMT2	0.046291	0.0761451
TFAM	0.045915	0.0586098
ARL17A	0.0454888	0.0733058
NBAS	0.0454115	0.0746985
DGKB	0.0451201	0.0718056
UHMK1	0.0448664	0.0729087
SLC34A3	0.0441102	0.0725579
UBE2D1	0.0433755	0.0713494
CCNT2	0.0425045	0.0699166
ITGBL1	0.0417928	0.0641865
MYOC	0.0417877	0.0678257
DTX3L	0.0414978	0.0652211
ACBD7	0.040934	0.0673333
TFB2M	0.0408779	0.0614657
APOC1	0.0407432	0.0568451
RAD23B	0.0405067	0.0646548
RETREG1	0.0390799	0.0582548
NCKIPSD	0.0387338	0.0631062
CNST	0.0383466	0.0625074
CCDC90B	0.0380495	0.0625885
WDR6	0.0373375	0.0608094
ING1	0.0373046	0.0613632
DCAF16	0.0371022	0.0610303
BFSP2	0.0369856	0.0608386
RPP38	0.0364847	0.0600146
TBC1D5	0.0350668	0.0547269
GIMAP7	0.0348625	0.0573461
DR1	0.0341966	0.0562507
MALSU1	0.0340825	0.0551513
DNAI4	0.0336918	0.0554204
GIMAP4	0.0336906	0.0554185
ZNF668	0.033388	0.0549208
FGD4	0.0330866	0.054425
CMC1	0.0327589	0.0538859
FRRS1	0.0326357	0.0536832
OR6Q1	0.0321766	0.0514082
C2CD4B	0.0315619	0.051917
P4HTM	0.0313877	0.0516305
SOWAHC	0.0312079	0.0513346
FAM200B	0.031199	0.05132
OLAH	0.0308223	0.0507004
FAM161A	0.0308129	0.0506848
ZDHHC2	0.0307491	0.0485745
KRTCAP2	0.0306908	0.0504841
WDR5B	0.0304082	0.0500192
GK2	0.0303465	0.047638
USP7	0.0298424	0.0417934
PRDM8	0.0289606	0.047638
PALLD	0.0287639	0.0447303
FAM171A2	0.0279301	0.0408515
ARSJ	0.027891	0.0458786
MIX23	0.0277794	0.045695
OR4D9	0.0276803	0.045532
AMPD3	0.0276799	0.0455313
NTPCR	0.0274409	0.0451383
SLC38A1	0.0272926	0.044277
SETD1A	0.025998	0.0367699
ENSG00000284976	0.0259307	0.042654
ACKR4	0.0256457	0.0421853
ARIH2	0.0254477	0.0406437
FGF5	0.0248298	0.0393232
FOXS1	0.0247787	0.0407591
TPX2	0.024422	0.0401723
SPART	0.0243649	0.0393185
KIF26B	0.0242242	0.039847
DEPDC1B	0.0240442	0.039551
AMN	0.024023	0.039516
TRIM46	0.0239783	0.0394425
COX4I2	0.0238668	0.0375872
SIRT5	0.0237733	0.0340895
OR4D11	0.0237628	0.039088
SLF1	0.0236111	0.0388384
CDH19	0.0235774	0.0357433
DPP10	0.0235024	0.0378132
ENSG00000288626	0.0235022	0.0386593
B3GLCT	0.0234206	0.0370054
SEPHS2	0.0227904	0.0374885
FAM162A	0.0224024	0.0368503
PODXL2	0.0221757	0.0364774
PRRX1	0.0221161	0.0324362
ART3	0.0220887	0.0363342
SLC38A7	0.0219806	0.0361563
ZSWIM6	0.0216443	0.0356033
NAA11	0.0215929	0.0355187
OR9Q1	0.0215603	0.0354651
IL1RL2	0.0214957	0.0347508
CHD2	0.021292	0.0350237
ENTREP3	0.021008	0.0345565
RRBP1	0.0204983	0.0318943
ECHDC3	0.0202094	0.0332429
KHDC4	0.0201076	0.0330754
HASPIN	0.0198474	0.0326474
LIN28B	0.0196201	0.0322735
MBD4	0.0188721	0.0310431
CCDC178	0.0188202	0.0309578
PROM2	0.0186444	0.0306687
DCST2	0.0186231	0.0306336
